# MatriCom: a scRNA-Seq data mining tool to infer ECM-ECM and cell-ECM communication systems

**DOI:** 10.1101/2024.12.10.627834

**Authors:** Rijuta Lamba, Asia M. Paguntalan, Petar B. Petrov, Alexandra Naba, Valerio Izzi

**Author notes:** Correspondence: Valerio Izzi and Alexandra Naba. These authors contributed equally to this work (Asia M. Paguntalan, Petar B. Petrov).

## Abstract

The ECM is a complex and dynamic meshwork of proteins that forms the framework of all multicellular organisms. Protein interactions within the ECM are critical to building and remodeling the ECM meshwork, while interactions between ECM proteins and cell surface receptors are essential for the initiation of signal transduction and the orchestration of cellular behaviors. Here, we report the development of MatriCom, a web application (https://matrinet.shinyapps.io/matricom) and a companion R package (https://github.com/Izzilab/MatriCom), devised to mine scRNA-Seq datasets and infer communications between ECM components and between different cell populations and the ECM. To impute interactions from expression data, MatriCom relies on a unique database, MatriComDB, that includes over 25,000 curated interactions involving matrisome components, with data on 80% of the ∼1,000 genes that compose the mammalian matrisome. MatriCom offers the option to query open-access datasets sourced from large sequencing efforts (Tabula Sapiens, The Human Protein Atlas, HuBMAP) or to process user-generated datasets. MatriCom is also tailored to account for the specific rules governing ECM protein interactions and offers options to customize the output through stringency filters. We illustrate the usability of MatriCom with the example of the human kidney matrisome communication network. Last, we demonstrate how the integration of 46 scRNA-Seq datasets led to the identification of both ubiquitous and tissue-specific ECM communication patterns. We envision that MatriCom will become a powerful resource to elucidate the roles of different cell populations in ECM-ECM and cell-ECM interactions and their dysregulations in the context of diseases such as cancer or fibrosis.

**ONE SENTENCE SUMMARY:** MatriCom is a web application devised to mine scRNA sequencing datasets to infer ECM-ECM and cell-ECM communication systems in the context of the diverse cell populations that constitute any tissue or organ.
