## Supplementary material for "MatriCom: a scRNA-Seq data mining tool to infer ECM-ECM and cell-ECM communication systems": Table S1

### Sheet: README
Supplementary Table 1. Source datasets retrieved to build MatriComDB, the matrisome interaction database
Table	Content
S1A	Number of total, ‘Non-MatriComDB’, and ‘MatriComDB’ interactions per source dataset. ‘MatriComDB’ interaction counts are further broken down by cellular compartment and matrisome division of the communicating proteins. 'Non-unique' counts refers to interactions that are represented in multiple source datasets that have different reliability scores.
S1B	Number of unique genes represented in each source dataset and in MatriComDB. Matrisome gene counts are further broken down by matrisome categories.

### Sheet: S1A
Table S1A. Count and matrisome coverage of interactions for each source dataset retrieved and in MatriComDB
Matrisome coverage of source datasets
Dataset	Interactions Retrieved			MatriComDB Interactions: Communication Type		Non.matrisome-Matrisome Interactions: Cellular Compartment			Matrisome-Matrisome Interactions: Matrisome Division
	Total	Excluded from MatriComDB	Included in MatriComDB	Non.Matrisome-Matrisome	Matrisome-Matrisome	Matrisome-Surfaceome	Matrisome-Extracellular	Matrisome-Intracellular	Core-Core	Core-Associated	Associated-Associated
BioGRID (MV)	129373	126882	2491	2197	294	481	514	1202	54	80	160
STRING (Physical)	122655	110464	12191	9300	2891	3118	2236	3946	156	270	2465
MatrixDB (IMEx ext)	103711	96344	7367	6421	946	826	1430	4165	130	207	609
OmniPath	37051	35401	1650	1526	124	1151	96	279	4	44	76
basement membraneBASE	3982	448	3534	1155	2379	950	121	84	1164	701	514
KEGG (FA, ECM-R)	2020	841	1179	1125	54	1124	0	1	0	54	0
MatrixDB (Core)	758	12	746	346	400	93	93	160	115	144	141
MatriComDB (unique)	--	--	26571	20198	6373	6518	4290	9390	1442	1309	3622
Composition of MatriComDB
Source	MatriComDB Interactions per Source		Proportion of MatriComDB (%)
	Total	Unique
BioGRID (MV)	2491	1745	6.56731
STRING (Physical)	12191	11521	43.3593
MatrixDB (IMEx ext)	7367	6104	22.9724
OmniPath	1650	982	3.69576
basement membraneBASE	3534	2946	11.0873
KEGG (FA, ECM-R)	1179	733	2.75865
MatrixDB (Core)	746	367	1.38121
Multiple datasets	--	2173	8.17809
MatriComDB	29158	26571	100

### Sheet: S1B
Table S1B. Count and matrisome coverage of genes represented in each source dataset retrieved and in MatriComDB
Matrisome Coverage of Source Datasets
Dataset	Genes in MatriComDB			Matrisome Genes: Matrisome Category
	Total	Non-matrisome	Matrisome	ECM glycoproteins	Collagens	Proteoglycans	ECM-affiliated proteins	ECM regulators	Secreted factors
BioGRID (MV)	1365	944	421	85	18	6	68	99	145
STRING (Physical)	2202	1689	513	64	9	15	68	119	238
MatrixDB (IMEx ext)	3741	2956	785	150	37	22	123	189	264
OmniPath	920	469	451	61	18	9	41	67	255
basement membraneBASE	200	52	148	53	24	13	13	42	3
KEGG (FA, ECM-R)	108	41	67	33	17	2	4	0	11
MatrixDB (Core)	416	240	176	51	18	6	9	48	44
MatriComDB (unique)	5812	4817	995	178	41	27	151	250	348
