## Supplementary material for "MatriCom: a scRNA-Seq data mining tool to infer ECM-ECM and cell-ECM communication systems": Table S2

### Sheet: README
Supplementary Table 2. Complete list of sample scRNA-seq datatsets included in the MatriCom open-access collections
Table	Collection	Number of datasets available in MatriCom	Sample Information
S2A	Tabula Sapiens	24	Tabula Sapiens Consortium | Organs
S2B	The Human Protein Atlas	31	The Human Protein Atlas | Tissue Cell Type
S2C	Other open access datasets (HuBMAP)	4	HuBMAP Consortium | Azimuth Home

### Sheet: S2A
Supplementary Table 2A. Sample datasets in Tabula Sapiens open-access collection
Sample Dataset	Cell Count	Source	Reference	Downloadable Data
Bladder	24583	GSE201333	Tabula Sapiens Consortium* et al. (2022)	Figshare | Tabula Sapiens Single-Cell Dataset (v5)
Blood	50115
Bone_Marrow	12297
Eye	10650
Fat	20263
Heart	11505
Kidney	9641
Large_Intestine	13680
Liver	5007
Lung	35682
Lymph_Node	53275
Mammary	11375
Muscle	30746
Pancreas	13497
Prostate	16375
Salivary_Gland	27199
Skin	9424
Small_Intestine	12467
Spleen	34004
Thymus	33664
Tongue	15020
Trachea	9522
Uterus	7124
Vasculature	16037

### Sheet: S2B
Supplementary Table 2B. Sample datasets in The Human Protein Atlas open-access collection
Sample Dataset	Cell Count	Source	Reference	Downloadable Data
Adipose tissue	80083	GSE155960	Hildreth AD et al. (2021)	The Human Protein Atlas | Downloadable Data (Items 10-12)
Bone marrow	3484	GSE159929-GSM4850584	He S et al. (2020)
Brain	76533	Allen brain - Human M1 10X	Bakken et al. (2021)
Breast	46126	GSE164898	Bhat-Nakshatri P et al. (2021)
Bronchus	26676	fig11981034	Lukassen S et al. (2020)
Colon	5302	GSE116222	Parikh K et al. (2019)
Endometrium	52594	GSE111976	Wang W et al. (2020)
Esophagus	10441	GSE159929-GSM4850580	He S et al. (2020)
Eye	9555	GSE137537	Menon M et al. (2019)
Fallopian tube	62514	GSE178101	Ulrich ND et al. (2022)
Heart muscle	6012	GSE109816	Wang L et al. (2020)
Kidney	18365	GSE131685	Liao J et al. (2020)
Liver	11175	GSE115469	MacParland SA et al. (2018)
Lung	27756	GSE201333	Tabula Sapiens Consortium* et al. (2022)
Lymph node	9076	GSE159929-GSM4850583	He S et al. (2020)
Ovary	37104	E-MTAB-8381	Wagner M et al. (2020)
Pancreas	5313	GSE131886	Qadir MMF et al. (2020)
PBMC	5274	GSE112845	Chen J et al. (2018)
Placenta	25615	E-MTAB-6701	Vento-Tormo R et al. (2018)
Prostate	19009	GSE201333	Tabula Sapiens Consortium* et al. (2022)
Rectum	2638	GSE125970	Wang Y et al. (2020)
Salivary gland	28809	GSE201333	Tabula Sapiens Consortium* et al. (2022)
Skeletal muscle	24579	GSE143704	De Micheli AJ et al. (2020)
Skin	22335	GSE130973	Solé-Boldo L et al. (2020)
Small intestine	5460	GSE125970	Wang Y et al. (2020)
Spleen	4492	GSE159929-GSM4850589	He S et al. (2020)
Stomach	5701	GSE159929-GSM4850590	He S et al. (2020)
Testis	6459	GSE120508	Guo J et al. (2018)
Thymus	23618	GSE201333	Tabula Sapiens Consortium* et al. (2022)
Tongue	18331	GSE201333	Tabula Sapiens Consortium* et al. (2022)
Vascular	9172	GSE201333	Tabula Sapiens Consortium* et al. (2022)

### Sheet: S2C
Supplementary Table 2C. Other open-access sample datasets
Sample Dataset	Cell Count	Source	Reference	Downloadable Data
Bone Marrow (Stuart et al., Cell 2019)	30672	GSE128639	Stuart et al. 2019	HuBMAP Consortium | Azimuth References (Demo Seurat Objects)
Kidney (Stewart et al., Science 2019)	10928	S-SUBS7	Stewart et al. 2019
Lung v1 (Vieria-Braga et al., Nature Medicine 2019)	10360	GSE130148	Vieria-Braga et al. 2019
PMBC (Hao and Hao et al., ell 2021)	11769	pbmc_10k_v3	10X Genomics, 2018
