## Supplementary material for "MatriCom: a scRNA-Seq data mining tool to infer ECM-ECM and cell-ECM communication systems": Table S6

### Sheet: S6
Table S6. Mapping of The Human Protein Atlas datasets to Tabula Sapiens tissues for Census cell annotation
Original tissue/organ annotation from The Human Protein Atlas	Mapped to Census (Tabula Sapiens)
Adipose Tissue	Fat
Bone Marrow	Bone_Marrow
Breast	Mammary
Brain	-
Bronchus	-
Colon	Small_Intestine
Endometrium	Uterus
Esophagus	-
Fallopian Tube	-
Heart Muscle	Heart
Kidney	Kidney
Liver	Liver
Lung	Lung
Lymph Node	Lymph_Node
Ovary	-
Pancreas	Pancreas
PBMC	Blood
Placenta	-
Prostate	Prostate
Rectum	Large_Intestine
Salivary gland	Salivary_Gland
Skeletal Muscle	Muscle
Skin	Skin
Small Intestine	Small_Intestine
Spleen	Spleen
Stomach	-
Testis	-
Thymus	Thymus
Tongue	Tongue
Vascular	Vasculature
