## Supplementary material for "MatriCom: a scRNA-Seq data mining tool to infer ECM-ECM and cell-ECM communication systems": Table S7

### Sheet: README
Table S7. Conserved matrisome patterns across OA datasets
Table	Content	Corresponding Figure
S7A	Conserved matrisome pairs ("patterns") across Tabula Sapiens and The Human Protein Atlas datasets	Figure 5B
S7B	Number of connections between cells of different compartments mediated by the matrisome patterns in Tabula Sapiens	Figure 5E
S7C	Number of connections between cells of different compartments mediated by the matrisome patterns in The Human Protein Atlas	Figure 5F

### Sheet: S7A
Table S7A. Conserved matrisome patterns across open-access datasets included in MatriCom
Gene 1	Gene 2	Matrisome Division Gene 1	Matrisome Category Gene 2	Matrisome Division Gene 2	Matrisome Category Gene 2
DAG1	AGRN	Non-matrisome	Non-matrisome	Core matrisome	ECM Glycoproteins
PCOLCE	ANTXR1	Core matrisome	ECM Glycoproteins	Non-matrisome	Non-matrisome
SDC2	APP	Matrisome-associated	ECM-affiliated Proteins	Non-matrisome	Non-matrisome
PCOLCE	B2M	Core matrisome	ECM Glycoproteins	Non-matrisome	Non-matrisome
SDC2	BAG6	Matrisome-associated	ECM-affiliated Proteins	Non-matrisome	Non-matrisome
COL1A1	CD44	Core matrisome	Collagens	Non-matrisome	Non-matrisome
COL4A2	CD44	Core matrisome	Collagens	Non-matrisome	Non-matrisome
COL6A1	CD44	Core matrisome	Collagens	Non-matrisome	Non-matrisome
LAMC1	CD44	Core matrisome	ECM Glycoproteins	Non-matrisome	Non-matrisome
FN1	CD44	Core matrisome	ECM Glycoproteins	Non-matrisome	Non-matrisome
LAMA3	CD44	Core matrisome	ECM Glycoproteins	Non-matrisome	Non-matrisome
FBN1	CLSTN1	Core matrisome	ECM Glycoproteins	Non-matrisome	Non-matrisome
COL1A1	COL5A1	Core matrisome	Collagens	Core matrisome	Collagens
MMP2	COL5A1	Matrisome-associated	ECM Regulators	Core matrisome	Collagens
FN1	COL5A1	Core matrisome	ECM Glycoproteins	Core matrisome	Collagens
PCOLCE	COL5A1	Core matrisome	ECM Glycoproteins	Core matrisome	Collagens
COL6A1	COL5A1	Core matrisome	Collagens	Core matrisome	Collagens
SDC2	CXCL8	Matrisome-associated	ECM-affiliated Proteins	Matrisome-associated	Secreted Factors
LAMA3	DAG1	Core matrisome	ECM Glycoproteins	Non-matrisome	Non-matrisome
LAMC1	DAG1	Core matrisome	ECM Glycoproteins	Non-matrisome	Non-matrisome
SDC2	EZR	Matrisome-associated	ECM-affiliated Proteins	Non-matrisome	Non-matrisome
FBN1	GRN	Core matrisome	ECM Glycoproteins	Non-matrisome	Non-matrisome
CD44	HYAL2	Non-matrisome	Non-matrisome	Matrisome-associated	ECM Regulators
PDGFRA	IGF1	Non-matrisome	Non-matrisome	Matrisome-associated	Secreted Factors
EGFR	IGF1	Non-matrisome	Non-matrisome	Matrisome-associated	Secreted Factors
FBN1	IGFBP3	Core matrisome	ECM Glycoproteins	Core matrisome	ECM Glycoproteins
FBN1	IGFBP5	Core matrisome	ECM Glycoproteins	Core matrisome	ECM Glycoproteins
FBN1	IGFBP7	Core matrisome	ECM Glycoproteins	Core matrisome	ECM Glycoproteins
FN1	ITGA1	Core matrisome	ECM Glycoproteins	Non-matrisome	Non-matrisome
COL6A1	ITGA1	Core matrisome	Collagens	Non-matrisome	Non-matrisome
COL4A2	ITGA1	Core matrisome	Collagens	Non-matrisome	Non-matrisome
LAMA3	ITGA1	Core matrisome	ECM Glycoproteins	Non-matrisome	Non-matrisome
LAMA3	ITGA4	Core matrisome	ECM Glycoproteins	Non-matrisome	Non-matrisome
COL6A1	ITGA4	Core matrisome	Collagens	Non-matrisome	Non-matrisome
TNC	ITGA4	Core matrisome	ECM Glycoproteins	Non-matrisome	Non-matrisome
COL4A2	ITGA7	Core matrisome	Collagens	Non-matrisome	Non-matrisome
LAMC1	ITGA7	Core matrisome	ECM Glycoproteins	Non-matrisome	Non-matrisome
LAMA3	ITGA7	Core matrisome	ECM Glycoproteins	Non-matrisome	Non-matrisome
COL6A1	ITGA7	Core matrisome	Collagens	Non-matrisome	Non-matrisome
TNC	ITGA7	Core matrisome	ECM Glycoproteins	Non-matrisome	Non-matrisome
COL4A2	ITGA8	Core matrisome	Collagens	Non-matrisome	Non-matrisome
COL6A1	ITGA8	Core matrisome	Collagens	Non-matrisome	Non-matrisome
COL6A1	ITGAV	Core matrisome	Collagens	Non-matrisome	Non-matrisome
COL4A2	ITGB4	Core matrisome	Collagens	Non-matrisome	Non-matrisome
COL6A1	ITGB4	Core matrisome	Collagens	Non-matrisome	Non-matrisome
SDC2	ITGB4	Matrisome-associated	ECM-affiliated Proteins	Non-matrisome	Non-matrisome
LAMA3	ITGB4	Core matrisome	ECM Glycoproteins	Non-matrisome	Non-matrisome
COL6A1	ITGB5	Core matrisome	Collagens	Non-matrisome	Non-matrisome
COL4A2	ITGB5	Core matrisome	Collagens	Non-matrisome	Non-matrisome
FN1	ITGB5	Core matrisome	ECM Glycoproteins	Non-matrisome	Non-matrisome
TNC	ITGB5	Core matrisome	ECM Glycoproteins	Non-matrisome	Non-matrisome
LAMA3	ITGB5	Core matrisome	ECM Glycoproteins	Non-matrisome	Non-matrisome
CD44	LAMA2	Non-matrisome	Non-matrisome	Core matrisome	ECM Glycoproteins
ITGB5	LAMA2	Non-matrisome	Non-matrisome	Core matrisome	ECM Glycoproteins
SDC2	LAMA3	Matrisome-associated	ECM-affiliated Proteins	Core matrisome	ECM Glycoproteins
CD44	LAMB1	Non-matrisome	Non-matrisome	Core matrisome	ECM Glycoproteins
DAG1	LAMB1	Non-matrisome	Non-matrisome	Core matrisome	ECM Glycoproteins
ITGA1	LAMB1	Non-matrisome	Non-matrisome	Core matrisome	ECM Glycoproteins
CD44	LAMB2	Non-matrisome	Non-matrisome	Core matrisome	ECM Glycoproteins
DAG1	LAMB2	Non-matrisome	Non-matrisome	Core matrisome	ECM Glycoproteins
SDC2	MMP14	Matrisome-associated	ECM-affiliated Proteins	Matrisome-associated	ECM Regulators
SDC2	MMP2	Matrisome-associated	ECM-affiliated Proteins	Matrisome-associated	ECM Regulators
FN1	MMP2	Core matrisome	ECM Glycoproteins	Matrisome-associated	ECM Regulators
LAMC1	NID1	Core matrisome	ECM Glycoproteins	Core matrisome	ECM Glycoproteins
EGFR	PDGFA	Non-matrisome	Non-matrisome	Matrisome-associated	Secreted Factors
PDGFRA	PDGFB	Non-matrisome	Non-matrisome	Matrisome-associated	Secreted Factors
EGFR	PDGFB	Non-matrisome	Non-matrisome	Matrisome-associated	Secreted Factors
EGFR	PDGFC	Non-matrisome	Non-matrisome	Matrisome-associated	Secreted Factors
PDGFRA	PDGFC	Non-matrisome	Non-matrisome	Matrisome-associated	Secreted Factors
PDGFA	PDGFRA	Matrisome-associated	Secreted Factors	Non-matrisome	Non-matrisome
SDC2	PTPRJ	Matrisome-associated	ECM-affiliated Proteins	Non-matrisome	Non-matrisome
PCOLCE	SDC2	Core matrisome	ECM Glycoproteins	Matrisome-associated	ECM-affiliated Proteins
MDK	SDC4	Matrisome-associated	Secreted Factors	Matrisome-associated	ECM-affiliated Proteins
COL1A1	SDC4	Core matrisome	Collagens	Matrisome-associated	ECM-affiliated Proteins
SDC2	SDC4	Matrisome-associated	ECM-affiliated Proteins	Matrisome-associated	ECM-affiliated Proteins
MMP2	SDC4	Matrisome-associated	ECM Regulators	Matrisome-associated	ECM-affiliated Proteins
CCL5	SDC4	Matrisome-associated	Secreted Factors	Matrisome-associated	ECM-affiliated Proteins
UBC	SDC4	Non-matrisome	Non-matrisome	Matrisome-associated	ECM-affiliated Proteins
COL4A2	SDC4	Core matrisome	Collagens	Matrisome-associated	ECM-affiliated Proteins
APP	SDC4	Non-matrisome	Non-matrisome	Matrisome-associated	ECM-affiliated Proteins
DBN1	SDC4	Non-matrisome	Non-matrisome	Matrisome-associated	ECM-affiliated Proteins
ADAM17	SDC4	Matrisome-associated	ECM Regulators	Matrisome-associated	ECM-affiliated Proteins
EGFR	SDC4	Non-matrisome	Non-matrisome	Matrisome-associated	ECM-affiliated Proteins
ACTN1	SDC4	Non-matrisome	Non-matrisome	Matrisome-associated	ECM-affiliated Proteins
LAMA3	SDC4	Core matrisome	ECM Glycoproteins	Matrisome-associated	ECM-affiliated Proteins
CXCL12	SDC4	Matrisome-associated	Secreted Factors	Matrisome-associated	ECM-affiliated Proteins
MMP14	SDC4	Matrisome-associated	ECM Regulators	Matrisome-associated	ECM-affiliated Proteins
APOE	SDC4	Non-matrisome	Non-matrisome	Matrisome-associated	ECM-affiliated Proteins
COL6A1	SDC4	Core matrisome	Collagens	Matrisome-associated	ECM-affiliated Proteins
PECAM1	SDC4	Non-matrisome	Non-matrisome	Matrisome-associated	ECM-affiliated Proteins
SDCBP	SDC4	Non-matrisome	Non-matrisome	Matrisome-associated	ECM-affiliated Proteins
DNM2	SDC4	Non-matrisome	Non-matrisome	Matrisome-associated	ECM-affiliated Proteins
RSPO3	SDC4	Core matrisome	ECM Glycoproteins	Matrisome-associated	ECM-affiliated Proteins
FAM20B	SDC4	Matrisome-associated	ECM Regulators	Matrisome-associated	ECM-affiliated Proteins
ITGB4	SDC4	Non-matrisome	Non-matrisome	Matrisome-associated	ECM-affiliated Proteins
TNC	SDC4	Core matrisome	ECM Glycoproteins	Matrisome-associated	ECM-affiliated Proteins
FN1	SDC4	Core matrisome	ECM Glycoproteins	Matrisome-associated	ECM-affiliated Proteins
EZR	SDC4	Non-matrisome	Non-matrisome	Matrisome-associated	ECM-affiliated Proteins
PCOLCE	SDC4	Core matrisome	ECM Glycoproteins	Matrisome-associated	ECM-affiliated Proteins
RHOG	SDC4	Non-matrisome	Non-matrisome	Matrisome-associated	ECM-affiliated Proteins
SDC2	SDCBP	Matrisome-associated	ECM-affiliated Proteins	Non-matrisome	Non-matrisome
COL18A1	SELP	Core matrisome	Collagens	Non-matrisome	Non-matrisome
SDC2	SEMA3C	Matrisome-associated	ECM-affiliated Proteins	Matrisome-associated	ECM-affiliated Proteins
SDC2	SERPINA1	Matrisome-associated	ECM-affiliated Proteins	Matrisome-associated	ECM Regulators
FBN1	SERPINE1	Core matrisome	ECM Glycoproteins	Matrisome-associated	ECM Regulators
SDC2	SMC2	Matrisome-associated	ECM-affiliated Proteins	Non-matrisome	Non-matrisome
SDC2	SNX18	Matrisome-associated	ECM-affiliated Proteins	Non-matrisome	Non-matrisome
MMP2	TIMP2	Matrisome-associated	ECM Regulators	Matrisome-associated	ECM Regulators
MMP14	TIMP2	Matrisome-associated	ECM Regulators	Matrisome-associated	ECM Regulators
ADAM17	TIMP3	Matrisome-associated	ECM Regulators	Matrisome-associated	ECM Regulators
MMP2	TIMP3	Matrisome-associated	ECM Regulators	Matrisome-associated	ECM Regulators
ADAM15	TIMP3	Matrisome-associated	ECM Regulators	Matrisome-associated	ECM Regulators
BGN	TLR2	Core matrisome	Proteoglycans	Non-matrisome	Non-matrisome

### Sheet: S7B
Table S7B. Number of connections between cells of different compartments mediated by the matrisome patterns in Tabula Sapiens
V1	V2	Number of occurences
endothelial	endothelial	893
endothelial	epithelial	2567
endothelial	germ line	3
endothelial	immune	2067
endothelial	not.available	18
endothelial	stem cell	77
endothelial	stromal	4151
epithelial	epithelial	4811
epithelial	germ line	47
epithelial	immune	4996
epithelial	stem cell	238
epithelial	stromal	7599
germ line	germ line	5
germ line	immune	30
germ line	stromal	21
immune	immune	2288
immune	not.available	12
immune	stem cell	83
immune	stromal	7459
not.available	not.available	31
not.available	stromal	96
stem cell	stem cell	14
stem cell	stromal	137
stromal	stromal	6499

### Sheet: S7C
Table S7C. Number of connections between cells of different compartments mediated by the matrisome patterns in The Human Protein Atlas
V1	V2	Number of occurences
epithelial	epithelial	431
epithelial	immune	606
epithelial	stromal	272
immune	immune	764
immune	stromal	580
stromal	stromal	255
