## Supplementary material for "MatriCom: a scRNA-Seq data mining tool to infer ECM-ECM and cell-ECM communication systems": Table S8

### Sheet: S8
Table S8. Transcription factors regulating the matrisome patterns
Transcription factor (TF, found in both TF2DNA and TRRUST)	Regulated pattern	TF family
AR	PECAM1_SDC4	Nuclear receptor
AR	SDC2_APP	Nuclear receptor
AR	EGFR_PDGFA	Nuclear receptor
AR	SDC2_SNX18	Nuclear receptor
AR	CXCL12_SDC4	Nuclear receptor
AR	FBN1_IGFBP7	Nuclear receptor
AR	FN1_MMP2	Nuclear receptor
AR	SDC2_SMC2	Nuclear receptor
AR	PDGFRA_IGF1	Nuclear receptor
AR	SDC2_CXCL8	Nuclear receptor
AR	APP_SDC4	Nuclear receptor
AR	SDC2_MMP2	Nuclear receptor
AR	SDC2_LAMA3	Nuclear receptor
AR	PDGFRA_PDGFB	Nuclear receptor
AR	FBN1_GRN	Nuclear receptor
AR	FBN1_IGFBP5	Nuclear receptor
AR	LAMA3_ITGB4	Nuclear receptor
AR	SDC2_SDC4	Nuclear receptor
AR	MMP2_COL5A1	Nuclear receptor
AR	LAMA3_SDC4	Nuclear receptor
AR	PDGFA_PDGFRA	Nuclear receptor
AR	DBN1_SDC4	Nuclear receptor
AR	COL4A2_ITGB4	Nuclear receptor
AR	SDC2_ITGB4	Nuclear receptor
AR	MMP2_SDC4	Nuclear receptor
AR	FN1_COL5A1	Nuclear receptor
AR	EGFR_IGF1	Nuclear receptor
AR	FN1_SDC4	Nuclear receptor
AR	EGFR_PDGFB	Nuclear receptor
AR	RSPO3_SDC4	Nuclear receptor
AR	EGFR_SDC4	Nuclear receptor
AR	ITGB4_SDC4	Nuclear receptor
AR	COL4A2_SDC4	Nuclear receptor
AR	SDC2_SEMA3C	Nuclear receptor
AR	FBN1_IGFBP3	Nuclear receptor
AR	SDC2_SERPINA1	Nuclear receptor
ARNT	EGFR_IGF1	bHLH
ARNT	FN1_MMP2	bHLH
ATF3	COL18A1_SELP	bZIP
BACH1	SDC2_MMP2	bZIP
BACH1	SDC2_APP	bZIP
BACH1	PDGFRA_IGF1	bZIP
BACH1	SDC2_LAMA3	bZIP
BACH1	SDC2_CXCL8	bZIP
BACH1	LAMA3_CD44	bZIP
BACH1	LAMA3_ITGA7	bZIP
BCL6	MMP2_COL5A1	C2H2 ZF
CLOCK	SDC2_MMP14	bHLH
CLOCK	ADAM17_TIMP3	bHLH
EGR1	SDC2_APP	C2H2 ZF
EGR1	FN1_COL5A1	C2H2 ZF
EGR1	EGFR_PDGFA	C2H2 ZF
EGR1	MMP2_COL5A1	C2H2 ZF
EGR1	COL6A1_COL5A1	C2H2 ZF
EGR1	PCOLCE_SDC2	C2H2 ZF
EGR1	EZR_SDC4	C2H2 ZF
EGR1	ADAM17_SDC4	C2H2 ZF
EGR1	MMP2_SDC4	C2H2 ZF
EGR1	SDC2_ITGB4	C2H2 ZF
EGR1	COL6A1_ITGB4	C2H2 ZF
EGR1	PCOLCE_COL5A1	C2H2 ZF
EGR1	EGFR_SDC4	C2H2 ZF
EGR1	PCOLCE_ANTXR1	C2H2 ZF
EGR1	COL6A1_ITGAV	C2H2 ZF
EGR1	DBN1_SDC4	C2H2 ZF
EGR1	ITGB4_SDC4	C2H2 ZF
EGR1	EGFR_PDGFC	C2H2 ZF
EGR1	MMP14_TIMP2	C2H2 ZF
EGR1	COL1A1_SDC4	C2H2 ZF
EGR1	LAMC1_ITGA7	C2H2 ZF
EGR1	ACTN1_SDC4	C2H2 ZF
EGR1	FAM20B_SDC4	C2H2 ZF
EGR1	UBC_SDC4	C2H2 ZF
EGR1	SDC2_SERPINA1	C2H2 ZF
EGR1	EGFR_PDGFB	C2H2 ZF
EGR1	FN1_SDC4	C2H2 ZF
EGR1	SDC2_BAG6	C2H2 ZF
EGR1	MDK_SDC4	C2H2 ZF
EGR1	SDC2_EZR	C2H2 ZF
EGR1	COL18A1_SELP	C2H2 ZF
EGR1	EGFR_IGF1	C2H2 ZF
EGR1	MMP2_TIMP2	C2H2 ZF
EGR1	FN1_MMP2	C2H2 ZF
EGR1	SDC2_CXCL8	C2H2 ZF
EGR1	SDCBP_SDC4	C2H2 ZF
EGR1	MMP14_SDC4	C2H2 ZF
EGR1	PCOLCE_SDC4	C2H2 ZF
EGR1	COL1A1_COL5A1	C2H2 ZF
EGR1	APP_SDC4	C2H2 ZF
EGR1	SDC2_SDC4	C2H2 ZF
EGR1	SDC2_MMP14	C2H2 ZF
EGR1	COL6A1_SDC4	C2H2 ZF
EGR1	SDC2_SDCBP	C2H2 ZF
EGR1	SDC2_SEMA3C	C2H2 ZF
EGR1	COL6A1_ITGA7	C2H2 ZF
EGR1	SDC2_MMP2	C2H2 ZF
EGR1	DNM2_SDC4	C2H2 ZF
EGR1	CXCL12_SDC4	C2H2 ZF
EGR1	RHOG_SDC4	C2H2 ZF
ELF1	FN1_SDC4	Ets
ELF1	MMP2_SDC4	Ets
ELF1	FN1_MMP2	Ets
ELF1	APP_SDC4	Ets
ELF5	EGFR_IGF1	Ets
ELK1	FN1_CD44	Ets
ELK3	CD44_HYAL2	Ets
ELK3	CD44_LAMB1	Ets
ELK3	PDGFRA_PDGFB	Ets
ELK3	FN1_CD44	Ets
EOMES	FN1_ITGA1	T-box
ETV4	MMP2_TIMP2	Ets
FLI1	COL4A2_ITGB5	Ets
FLI1	PCOLCE_SDC4	Ets
FLI1	MMP14_SDC4	Ets
FLI1	TNC_SDC4	Ets
FLI1	COL6A1_SDC4	Ets
FLI1	TNC_ITGA4	Ets
FLI1	COL4A2_ITGA1	Ets
FLI1	FN1_MMP2	Ets
FLI1	CCL5_SDC4	Ets
FLI1	TNC_ITGB5	Ets
FLI1	COL6A1_ITGAV	Ets
FLI1	FN1_SDC4	Ets
FLI1	UBC_SDC4	Ets
FLI1	LAMA3_ITGA4	Ets
FLI1	EZR_SDC4	Ets
FLI1	LAMA3_SDC4	Ets
FLI1	COL6A1_ITGB5	Ets
FLI1	COL6A1_ITGA4	Ets
FLI1	COL4A2_SDC4	Ets
FLI1	FN1_ITGB5	Ets
FLI1	COL6A1_ITGA1	Ets
FLI1	ACTN1_SDC4	Ets
FLI1	MMP2_SDC4	Ets
FLI1	ADAM17_SDC4	Ets
FLI1	PECAM1_SDC4	Ets
FLI1	APP_SDC4	Ets
FLI1	PCOLCE_B2M	Ets
FLI1	LAMA3_ITGA1	Ets
FLI1	LAMA3_ITGB5	Ets
FLI1	DNM2_SDC4	Ets
FLI1	FN1_ITGA1	Ets
FOXA1	SDC2_CXCL8	Forkhead
FOXA1	FBN1_IGFBP7	Forkhead
FOXA1	SDC2_ITGB4	Forkhead
FOXA1	FN1_ITGB5	Forkhead
FOXA1	SDC2_SEMA3C	Forkhead
FOXA1	EGFR_IGF1	Forkhead
FOXA1	SDC2_APP	Forkhead
FOXA1	EGFR_PDGFB	Forkhead
FOXA1	FBN1_GRN	Forkhead
FOXA1	FBN1_IGFBP3	Forkhead
FOXA2	LAMA3_SDC4	Forkhead
FOXA2	MMP2_SDC4	Forkhead
FOXA2	SDC2_MMP2	Forkhead
FOXA2	SDC2_SDC4	Forkhead
FOXA2	SDC2_SERPINA1	Forkhead
FOXA2	SDC2_APP	Forkhead
FOXA2	SDCBP_SDC4	Forkhead
FOXA2	PECAM1_SDC4	Forkhead
FOXA2	APP_SDC4	Forkhead
FOXA2	SDC2_SDCBP	Forkhead
FOXA2	LAMA3_ITGB5	Forkhead
FOXA2	UBC_SDC4	Forkhead
FOXA2	SDC2_LAMA3	Forkhead
FOXA2	LAMA3_ITGA1	Forkhead
FOXM1	TNC_ITGB5	Forkhead
FOXP1	SDC2_APP	Forkhead
FOXP1	SDC2_MMP14	Forkhead
FOXP1	SDC2_SEMA3C	Forkhead
FOXP1	SDC2_MMP2	Forkhead
FOXP3	FN1_MMP2	Forkhead
GATA1	FN1_MMP2	GATA
GATA1	EGFR_IGF1	GATA
GATA2	MMP2_SDC4	GATA
GATA2	FN1_ITGB5	GATA
GATA2	FN1_MMP2	GATA
GATA2	FN1_SDC4	GATA
GATA2	SDCBP_SDC4	GATA
GATA2	PECAM1_SDC4	GATA
GATA2	UBC_SDC4	GATA
GATA2	CD44_LAMB1	GATA
GATA2	COL18A1_SELP	GATA
GATA2	FAM20B_SDC4	GATA
GATA2	RHOG_SDC4	GATA
GATA2	FN1_CD44	GATA
GATA2	APP_SDC4	GATA
GATA2	MMP2_TIMP3	GATA
GATA2	EZR_SDC4	GATA
GATA2	FBN1_IGFBP3	GATA
GATA3	FAM20B_SDC4	GATA
GATA3	SDCBP_SDC4	GATA
GATA4	CD44_LAMA2	GATA
GATA4	APP_SDC4	GATA
GATA4	LAMC1_CD44	GATA
GATA4	LAMC1_NID1	GATA
GATA4	FAM20B_SDC4	GATA
GATA6	APP_SDC4	GATA
GATA6	FN1_SDC4	GATA
HNF4A	LAMC1_CD44	Nuclear receptor
HNF4A	EGFR_PDGFB	Nuclear receptor
HNF4A	FN1_CD44	Nuclear receptor
HNF4A	LAMA3_CD44	Nuclear receptor
HNF4A	EGFR_IGF1	Nuclear receptor
HNF4A	LAMC1_DAG1	Nuclear receptor
HNF4A	LAMC1_NID1	Nuclear receptor
HNF4A	FN1_ITGA1	Nuclear receptor
HNF4A	CD44_LAMA2	Nuclear receptor
HNF4A	LAMA3_ITGB4	Nuclear receptor
HNF4A	CD44_LAMB2	Nuclear receptor
HNF4A	LAMA3_ITGA1	Nuclear receptor
HNF4A	DAG1_LAMB2	Nuclear receptor
HNF4A	CD44_HYAL2	Nuclear receptor
HNF4A	LAMA3_DAG1	Nuclear receptor
HOXB7	FN1_MMP2	Homeodomain
HOXC9	SDC2_SMC2	Homeodomain
HOXC9	SDC2_APP	Homeodomain
JUN	SDC2_MMP14	bZIP
JUN	PCOLCE_SDC2	bZIP
JUN	SDC2_MMP2	bZIP
JUN	FN1_CD44	bZIP
JUN	SDC2_APP	bZIP
JUN	COL4A2_CD44	bZIP
JUN	FN1_MMP2	bZIP
JUN	SDC2_CXCL8	bZIP
JUND	MMP2_SDC4	bZIP
JUND	SDC2_SDC4	bZIP
JUND	SDCBP_SDC4	bZIP
JUND	PCOLCE_SDC2	bZIP
JUND	SDC2_SDCBP	bZIP
JUND	SDC2_MMP2	bZIP
JUND	FN1_SDC4	bZIP
JUND	PCOLCE_SDC4	bZIP
JUND	APP_SDC4	bZIP
JUND	MMP2_TIMP2	bZIP
JUND	UBC_SDC4	bZIP
JUND	CCL5_SDC4	bZIP
JUND	ADAM17_SDC4	bZIP
JUND	SDC2_APP	bZIP
JUND	COL1A1_SDC4	bZIP
JUND	FN1_MMP2	bZIP
KLF5	UBC_SDC4	C2H2 ZF
KLF5	LAMA3_SDC4	C2H2 ZF
KLF5	EGFR_SDC4	C2H2 ZF
KLF5	ACTN1_SDC4	C2H2 ZF
KLF5	LAMA3_ITGB4	C2H2 ZF
KLF5	EGFR_PDGFA	C2H2 ZF
KLF5	FN1_SDC4	C2H2 ZF
KLF5	APP_SDC4	C2H2 ZF
KLF5	MMP2_SDC4	C2H2 ZF
KLF5	MMP2_TIMP2	C2H2 ZF
KLF5	FN1_MMP2	C2H2 ZF
KLF5	ITGB4_SDC4	C2H2 ZF
MITF	LAMA3_DAG1	bHLH
MITF	SDC2_SERPINA1	bHLH
MITF	MMP2_SDC4	bHLH
MITF	DAG1_AGRN	bHLH
MITF	PCOLCE_SDC4	bHLH
MITF	LAMA3_CD44	bHLH
MITF	FN1_SDC4	bHLH
MITF	SDCBP_SDC4	bHLH
MITF	MMP2_TIMP2	bHLH
MITF	FN1_MMP2	bHLH
MITF	FN1_CD44	bHLH
MITF	DNM2_SDC4	bHLH
MITF	SDC2_MMP2	bHLH
MITF	APP_SDC4	bHLH
MITF	EGFR_SDC4	bHLH
MITF	SDC2_SDCBP	bHLH
MITF	SDC2_APP	bHLH
MITF	UBC_SDC4	bHLH
MITF	PCOLCE_SDC2	bHLH
MITF	LAMA3_SDC4	bHLH
MITF	SDC2_SDC4	bHLH
MITF	MMP2_TIMP3	bHLH
MITF	SDC2_SEMA3C	bHLH
MITF	SDC2_LAMA3	bHLH
MITF	FN1_ITGB5	bHLH
MITF	ACTN1_SDC4	bHLH
MITF	LAMA3_ITGB5	bHLH
MITF	EGFR_IGF1	bHLH
MITF	SDC2_CXCL8	bHLH
MITF	EGFR_PDGFA	bHLH
MITF	SDC2_PTPRJ	bHLH
MYC	FBN1_IGFBP5	bHLH
MYC	COL4A2_ITGB4	bHLH
MYC	COL6A1_ITGAV	bHLH
MYC	PDGFRA_IGF1	bHLH
MYC	COL18A1_SELP	bHLH
MYC	PDGFRA_PDGFB	bHLH
MYC	COL6A1_ITGA8	bHLH
MYC	COL4A2_CD44	bHLH
MYC	FBN1_CLSTN1	bHLH
MYC	COL1A1_CD44	bHLH
MYC	LAMC1_CD44	bHLH
MYC	COL6A1_ITGB4	bHLH
MYC	COL4A2_ITGA8	bHLH
MYC	COL6A1_CD44	bHLH
NANOG	MMP2_SDC4	Homeodomain
NANOG	ITGA1_LAMB1	Homeodomain
NANOG	COL4A2_ITGA1	Homeodomain
NANOG	MMP14_SDC4	Homeodomain
NANOG	UBC_SDC4	Homeodomain
NANOG	APP_SDC4	Homeodomain
NANOG	TNC_SDC4	Homeodomain
NANOG	COL4A2_SDC4	Homeodomain
NFKB1	FN1_MMP2	Rel
NR4A1	MMP2_TIMP2	Nuclear receptor
PBX1	LAMA3_ITGA4	Homeodomain
PPARD	FN1_MMP2	Nuclear receptor
PPARD	PCOLCE_ANTXR1	Nuclear receptor
PPARD	PCOLCE_B2M	Nuclear receptor
PPARD	MMP2_COL5A1	Nuclear receptor
PPARD	FN1_ITGA1	Nuclear receptor
PPARD	FN1_COL5A1	Nuclear receptor
PPARD	FN1_CD44	Nuclear receptor
PPARD	PCOLCE_COL5A1	Nuclear receptor
RBPJ	FN1_CD44	CSL
RBPJ	FN1_MMP2	CSL
RBPJ	SDC2_CXCL8	CSL
RBPJ	SDC2_APP	CSL
RBPJ	SDC2_PTPRJ	CSL
RBPJ	FN1_COL5A1	CSL
RBPJ	MMP2_COL5A1	CSL
RBPJ	SDC2_MMP2	CSL
RELA	SDCBP_SDC4	Rel
RELA	EGFR_PDGFB	Rel
RELA	APP_SDC4	Rel
RELA	CXCL12_SDC4	Rel
RELA	FN1_MMP2	Rel
RELA	FN1_CD44	Rel
RELA	CD44_LAMB2	Rel
RELA	EGFR_SDC4	Rel
RELA	APOE_SDC4	Rel
RELA	TNC_SDC4	Rel
RELA	COL1A1_CD44	Rel
RELA	MDK_SDC4	Rel
RELA	BGN_TLR2	Rel
RELA	PDGFRA_PDGFB	Rel
RELA	CCL5_SDC4	Rel
RELA	MMP2_SDC4	Rel
RELA	COL1A1_SDC4	Rel
RELA	FN1_SDC4	Rel
SMAD4	TNC_ITGB5	SMAD
SMAD4	LAMA3_ITGB5	SMAD
SMAD4	PDGFRA_IGF1	SMAD
SMAD4	ITGB5_LAMA2	SMAD
SMAD4	FN1_MMP2	SMAD
SMAD4	MMP2_TIMP3	SMAD
SMAD4	FN1_ITGB5	SMAD
SOX2	FN1_CD44	HMG/Sox
SOX2	LAMA3_ITGB5	HMG/Sox
SOX2	TNC_ITGB5	HMG/Sox
SOX2	LAMA3_CD44	HMG/Sox
SOX2	EGFR_IGF1	HMG/Sox
SOX2	FN1_ITGB5	HMG/Sox
SP1	FBN1_IGFBP3	C2H2 ZF
SP1	EGFR_PDGFB	C2H2 ZF
SP1	MMP2_TIMP2	C2H2 ZF
SP1	MMP14_TIMP2	C2H2 ZF
SP1	EGFR_PDGFC	C2H2 ZF
SP1	FBN1_SERPINE1	C2H2 ZF
SP1	COL1A1_CD44	C2H2 ZF
SP1	EGFR_IGF1	C2H2 ZF
SP3	MMP2_TIMP2	C2H2 ZF
SPI1	ITGA1_LAMB1	Ets
SPI1	SDC2_APP	Ets
SPI1	SDC2_BAG6	Ets
SPI1	ADAM15_TIMP3	Ets
SPI1	FN1_ITGA1	Ets
SPI1	COL4A2_ITGA1	Ets
SPI1	SDC2_PTPRJ	Ets
SPI1	MMP2_TIMP3	Ets
SPI1	FN1_MMP2	Ets
SPI1	SDC2_MMP2	Ets
SPI1	COL4A2_ITGA7	Ets
SPI1	SDC2_EZR	Ets
STAT1	MMP2_SDC4	STAT
STAT1	APP_SDC4	STAT
STAT1	EGFR_SDC4	STAT
STAT3	LAMA3_DAG1	STAT
STAT3	COL6A1_ITGA4	STAT
STAT3	LAMA3_ITGA1	STAT
STAT3	COL6A1_ITGA1	STAT
STAT3	LAMA3_ITGA4	STAT
STAT3	FBN1_IGFBP7	STAT
STAT3	FN1_MMP2	STAT
STAT3	FBN1_CLSTN1	STAT
STAT3	FN1_ITGA1	STAT
TCF21	FBN1_IGFBP7	bHLH
TCF21	COL6A1_ITGA1	bHLH
TCF21	SDC2_APP	bHLH
TCF21	FBN1_SERPINE1	bHLH
TCF21	MMP2_COL5A1	bHLH
TCF21	MMP2_TIMP2	bHLH
TCF21	COL6A1_COL5A1	bHLH
TCF21	SDC2_MMP2	bHLH
TCF21	FN1_ITGA1	bHLH
TCF21	COL1A1_COL5A1	bHLH
TCF21	MMP14_TIMP2	bHLH
TCF21	FN1_MMP2	bHLH
TCF21	FBN1_IGFBP5	bHLH
TCF21	SDC2_MMP14	bHLH
TCF21	FBN1_IGFBP3	bHLH
TCF21	LAMC1_NID1	bHLH
TCF21	FN1_COL5A1	bHLH
TCF21	FBN1_GRN	bHLH
TCF4	FN1_CD44	bHLH
TCF4	LAMA3_ITGA1	bHLH
TCF4	CD44_HYAL2	bHLH
TCF4	COL4A2_CD44	bHLH
TCF4	FN1_MMP2	bHLH
TCF4	COL4A2_ITGB4	bHLH
TCF4	FBN1_IGFBP5	bHLH
TCF4	FN1_ITGA1	bHLH
TCF4	LAMA3_CD44	bHLH
TCF4	MMP2_TIMP2	bHLH
TCF4	LAMA3_ITGB4	bHLH
TCF4	CD44_LAMA2	bHLH
TCF4	FBN1_CLSTN1	bHLH
TCF4	COL4A2_ITGA1	bHLH
TFAP2A	FN1_SDC4	AP-2
TFAP2A	APP_SDC4	AP-2
TFAP2A	FN1_MMP2	AP-2
TFAP2A	LAMA3_SDC4	AP-2
TFAP2A	MMP2_TIMP2	AP-2
TFAP2A	COL1A1_SDC4	AP-2
TFAP2A	COL4A2_SDC4	AP-2
TFAP2A	MMP2_SDC4	AP-2
TFAP2A	MMP2_TIMP3	AP-2
TFAP2C	FN1_MMP2	AP-2
TP53	EGFR_PDGFC	p53
TP53	MDK_SDC4	p53
TP53	APP_SDC4	p53
TP53	ACTN1_SDC4	p53
TP53	EGFR_SDC4	p53
TP53	EGFR_IGF1	p53
TP53	PDGFRA_IGF1	p53
TP53	DBN1_SDC4	p53
TP53	FN1_MMP2	p53
TP53	PDGFRA_PDGFC	p53
TP53	COL1A1_SDC4	p53
TP53	FN1_SDC4	p53
TP53	MMP2_SDC4	p53
TP53	FAM20B_SDC4	p53
TP63	MMP14_SDC4	p53
TP63	LAMC1_DAG1	p53
TP63	SDC2_SDC4	p53
TP63	ITGB4_SDC4	p53
TP63	LAMA3_DAG1	p53
TP63	SDC2_APP	p53
TP63	FN1_CD44	p53
TP63	APP_SDC4	p53
TP63	LAMC1_CD44	p53
TP63	SDC2_EZR	p53
TP63	EGFR_SDC4	p53
TP63	LAMA3_ITGB4	p53
TP63	SDC2_MMP14	p53
TP63	FN1_SDC4	p53
TP63	SDC2_SERPINA1	p53
TP63	FN1_ITGB5	p53
TP63	SDC2_MMP2	p53
TP63	MMP2_SDC4	p53
TP63	LAMA3_ITGB5	p53
TP63	EGFR_IGF1	p53
TP63	FN1_MMP2	p53
TP63	DNM2_SDC4	p53
TP63	EZR_SDC4	p53
TP63	SDC2_ITGB4	p53
TP63	SDC2_LAMA3	p53
TP63	LAMA3_CD44	p53
TP63	TNC_SDC4	p53
TP63	LAMA3_SDC4	p53
TP63	TNC_ITGB5	p53
VDR	EGFR_PDGFA	Nuclear receptor
VDR	EGFR_PDGFC	Nuclear receptor
VDR	FN1_ITGB5	Nuclear receptor
WT1	COL4A2_ITGB5	C2H2 ZF
WT1	COL4A2_SDC4	C2H2 ZF
WT1	EGFR_IGF1	C2H2 ZF
WT1	FN1_ITGB5	C2H2 ZF
WT1	FN1_MMP2	C2H2 ZF
WT1	EGFR_SDC4	C2H2 ZF
WT1	LAMC1_DAG1	C2H2 ZF
WT1	DAG1_LAMB1	C2H2 ZF
WT1	MMP2_SDC4	C2H2 ZF
WT1	COL4A2_ITGA8	C2H2 ZF
WT1	EGFR_PDGFA	C2H2 ZF
WT1	APP_SDC4	C2H2 ZF
WT1	MMP2_TIMP3	C2H2 ZF
WT1	COL4A2_ITGA1	C2H2 ZF
WT1	EGFR_PDGFC	C2H2 ZF
WT1	TNC_ITGB5	C2H2 ZF
WT1	ACTN1_SDC4	C2H2 ZF
WT1	CXCL12_SDC4	C2H2 ZF
WT1	FN1_ITGA1	C2H2 ZF
WT1	RHOG_SDC4	C2H2 ZF
WT1	TNC_SDC4	C2H2 ZF
WT1	ITGA1_LAMB1	C2H2 ZF
WT1	FN1_SDC4	C2H2 ZF
YY1	FN1_SDC4	C2H2 ZF
YY1	FN1_MMP2	C2H2 ZF
YY1	FN1_COL5A1	C2H2 ZF
YY1	EGFR_SDC4	C2H2 ZF
YY1	MMP2_SDC4	C2H2 ZF
YY1	MMP2_COL5A1	C2H2 ZF
YY1	ITGB4_SDC4	C2H2 ZF
ZNF217	FN1_COL5A1	C2H2 ZF
ZNF217	SDC2_SDC4	C2H2 ZF
ZNF217	CXCL12_SDC4	C2H2 ZF
ZNF217	ACTN1_SDC4	C2H2 ZF
ZNF217	FN1_SDC4	C2H2 ZF
ZNF217	SDC2_PTPRJ	C2H2 ZF
ZNF217	UBC_SDC4	C2H2 ZF
ZNF217	SDC2_SEMA3C	C2H2 ZF
